# Activity-Based Protein Profiling Identifies *Klebsiella pneumoniae* Serine Hydrolases with Potential Roles in Host-Pathogen Interactions

**DOI:** 10.1101/2024.05.28.596221

**Authors:** Md Jalal Uddin, George Randall, Jiyun Zhu, Tulsi Upadhyay, Laura van Eijk, Paul B. Stege, Frerich M. Masson, Marco C. Viveen, Matthew Bogyo, Matthias Fellner, Marcel R. de Zoete, Mona Johannessen, Christian S. Lentz

## Abstract

*Klebsiella pneumoniae* is a normal resident of the human gastro-intestinal tract and an opportunistic, critical priority pathogen that can cause a variety of severe systemic infections. Due to emerging multi-drug resistance of this pathogen, the discovery and validation of novel targets for the development of new treatment options is an urgent priority. Here, we explored the family of serine hydrolases, a highly druggable and functionally diverse enzyme family which is uncharacterized in *K. pneumoniae*. Using functionalized covalent fluorophosphonate inhibitors as activity-based probes we identified 10 serine hydrolases by mass spectrometry-based activity-based protein profiling, 7 of which were previously uncharacterized. Functional validation using transposon mutants deficient in either of the putative lysophospholipase PldB, esterase YjfP and patatin-like phospholipase YchK revealed severe growth defects in human colonic organoid co-culture models and reduced virulence during *Galleria mellonella* infection. Mutants deficient in the PldB and YjfP, but not YchK show increased susceptibility to killing by complement and the antimicrobial peptide antibiotic polymyxin B, suggesting a role in maintaining cell envelope integrity. Biochemical characterization and structural analysis of recombinant YjfP suggest this protein is a deacetylase. This study gives important insights into the molecular mechanisms underlying virulence and cell physiology of *K. pneumoniae* at the host-pathogen interface and it positions PldB, YjfP and YchK as potential antimicrobial or anti-virulence target candidates, inhibition of which might synergize with existing antibiotics and human immune defenses.
