## Extended Dataset 1 for "Activity-Based Protein Profiling Identifies *Klebsiella pneumoniae* Serine Hydrolases with Potential Roles in Host-Pathogen Interactions"

### Sheet: Proteins 
FOLD CHANGE AND SIGNIFICANCE OF PROTEINS IDENTIFIED BY MS-ABPP
Accession	Description	Gene Name	# Unique Peptides	MW [kDa]	# AAs	log2(FPbiotin/DMSO)	-log10(p value)	SignificantHits
AIE21537.1	serine endoprotease [Klebsiella pneumoniae subsp. pneumoniae KPNIH1]	degP	18	49,5	477	5,35315195719401	5,19956464016297	+
AIE23660.1	hypothetical protein KPNIH1_15760 [Klebsiella pneumoniae subsp. pneumoniae KPNIH1]	ychK;rssA	4	33,3	300	4,79131126403809	4,65118596287206	+
AIE22089.1	lipid A palmitoyltransferase [Klebsiella pneumoniae subsp. pneumoniae KPNIH1]	pagP	2	19,8	172	4,6234302520752	4,44098115481935	+
AIE24131.1	NADH dehydrogenase [Klebsiella pneumoniae subsp. pneumoniae KPNIH1]	nuoG	9	99,5	908	4,30469004313151	4,15164886758051	+
AIE22135.1	acyl-CoA esterase [Klebsiella pneumoniae subsp. pneumoniae KPNIH1]	ybfF	11	28,5	257	4,2124195098877	3,80659807327987	+
AIE22988.1	3-oxoadipate enol-lactonase [Klebsiella pneumoniae subsp. pneumoniae KPNIH1]	catD;pcaD	2	27,3	254	4,18239816029867	3,73248410660152	+
WP_002883412.1	MULTISPECIES: Lysophospholipase L2 [Klebsiella]	pldB	5	38,2	330	4,10370381673177	3,13502188739054	+
AIE25182.1	serine endoprotease DegQ [Klebsiella pneumoniae subsp. pneumoniae KPNIH1]	degQ	5	47,2	455	3,9325491587321	3,12905567583134	+
WP_002916845.1	MULTISPECIES: esterase YqiA [Klebsiella]	yqiA	2	21,5	191	3,61993885040283	3,11380949711652	+
WP_004152192.1	MULTISPECIES: Gfo/Idh/MocA family oxidoreductase [Klebsiella]	iolG	4	36,7	337	3,30878893534342	3,1079559562713	+
WP_002913801.1	MULTISPECIES: phosphoribosylaminoimidazolesuccinocarboxamide synthase [Klebsiella]	purC	1	26,9	237	2,98962593078613	3,08826461227668	+
AIE22542.1	hypothetical protein KPNIH1_09915 [Klebsiella pneumoniae subsp. pneumoniae KPNIH1]	ycfP	2	21,1	180	2,92133935292562	2,9253748038605	+
WP_002920511.1	MULTISPECIES: pimeloyl-ACP methyl ester esterase BioH [Klebsiella]	bioH	2	28,3	257	2,91468588511149	2,87091361577573	+
WP_002913195.1	MULTISPECIES: acetate kinase [Klebsiella]	ackA;ackA_1;ackA_2;ackA_3	5	43,2	400	2,482697168986	2,79340689082195	+
WP_004152306.1	MULTISPECIES: DNA-directed RNA polymerase subunit beta [Klebsiella]	rpoB	10	150,4	1342	2,27951812744141	2,78181993377827	+
AIE25518.1	L-threonine 3-dehydrogenase [Klebsiella pneumoniae subsp. pneumoniae KPNIH1]	tdh	1	37,2	341	2,23174222310384	2,66371277436509	+
AIE23453.1	glutaredoxin [Klebsiella pneumoniae subsp. pneumoniae KPNIH1]	grxD;ydhD	1	12,9	115	2,14313666025798	2,63077093154051	+
AIE24214.1	PTS system glucose-specific transporter subunit IIA [Klebsiella pneumoniae subsp. pneumoniae KPNIH1]	crr;crr_1;crr_2	6	18,2	169	2,02749570210775	2,61021064891907	+
WP_004152017.1	MULTISPECIES: esterase [Klebsiella]	yjfP	2	26,5	238	1,86300214131673	2,6046615921897	+
WP_002913178.1	MULTISPECIES: NADH-quinone oxidoreductase subunit NuoB [Enterobacteriaceae]	nuoB	3	25,5	224	1,77300516764323	2,59194029509432	+
WP_002914281.1	MULTISPECIES: lipid A hydroxylase LpxO [Klebsiella]	lpxO	5	35,4	300	1,68659528096517	2,57056202350516	+
AIE23973.1	tyrosine protein kinase [Klebsiella pneumoniae subsp. pneumoniae KPNIH1]	wzc	2	79,5	718	1,67021115620931	2,54896307022629	+
WP_002895841.1	MULTISPECIES: DNA starvation/stationary phase protection protein Dps [Bacteria]	dps	8	18,7	167	1,63348770141602	2,53295443995161	+
WP_002910026.1	MULTISPECIES: threonine--tRNA ligase [Klebsiella]	thrS	6	73,9	642	1,61337534586588	2,5311412724365	+
WP_002892069.1	MULTISPECIES: multidrug efflux RND transporter permease subunit AcrB [Klebsiella]	acrB;acrB_3;acrB_4	15	113,2	1048	1,59889157613118	2,48645676287677	+
WP_004151337.1	MULTISPECIES: trigger factor [Klebsiella]	tig	4	48,1	432	1,58440780639648	2,47441717749733	+
WP_002922402.1	MULTISPECIES: hypothetical protein [Klebsiella]	yibT	2	8,7	74	1,54890314737956	2,46535673389059	+
AIE24636.1	CTP synthetase [Klebsiella pneumoniae subsp. pneumoniae KPNIH1]	pyrG;pyrG_1	14	60,1	545	1,5426165262858	2,44895491275559	+
AIE24213.1	phosphoenolpyruvate-protein phosphotransferase [Klebsiella pneumoniae subsp. pneumoniae KPNIH1]	ptsI;ptsI_3	4	63,2	575	1,52599143981934	2,44869847553926	+
WP_002888841.1	MULTISPECIES: 3-methyl-2-oxobutanoate hydroxymethyltransferase [Klebsiella]	panB	2	28	263	1,51685078938802	2,44024050181128	+
AIE24391.1	elongation factor 4 [Klebsiella pneumoniae subsp. pneumoniae KPNIH1]	lepA	5	66,4	599	1,51402982076009	2,42614735839184	+
AIE22963.1	fumarate hydratase [Klebsiella pneumoniae subsp. pneumoniae KPNIH1]	fumC	6	49,8	466	1,50342877705892	2,4196944493164	+
WP_002885424.1	MULTISPECIES: aspartate ammonia-lyase [Klebsiella]	aspA	4	52	478	1,50018628438314	2,40319325041955	+
AIE22939.1	glutamate dehydrogenase [Klebsiella pneumoniae subsp. pneumoniae KPNIH1]	gdhA_1	11	46,4	424	1,48799514770508	2,38706910595254	+
AIE25280.1	elongation factor G [Klebsiella pneumoniae subsp. pneumoniae KPNIH1]	fusA;fusA_1;fusA_2	15	77,5	704	1,44711875915527	2,37929622299329	+
WP_002916061.1	MULTISPECIES: aldo/keto reductase family oxidoreductase [Klebsiella]	ydbC	5	31,5	292	1,40972646077474	2,35478977729014	+
WP_002883222.1	MULTISPECIES: ATP-dependent RNA helicase RhlB [Bacteria]	rhlB	12	47,1	421	1,39920171101888	2,34026176936025	+
AIE21456.1	cell division protein FtsZ [Klebsiella pneumoniae subsp. pneumoniae KPNIH1]	ftsZ	6	40,3	383	1,35885047912598	2,34021427386092	+
AIE24873.1	arginine decarboxylase [Klebsiella pneumoniae subsp. pneumoniae KPNIH1]	speA	5	73,8	658	1,35690561930338	2,31380959468571	+
WP_002916505.1	MULTISPECIES: class II fructose-bisphosphate aldolase [Klebsiella]	fbaA;fbaA_1	4	39,1	359	1,34550539652507	2,27292426468989	+
WP_002918252.1	MULTISPECIES: transcription termination factor NusA [Klebsiella]	nusA	11	54,9	495	1,3229185740153	2,253597433394	+
AIE21373.1	molecular chaperone DnaJ [Klebsiella pneumoniae subsp. pneumoniae KPNIH1]	dnaJ	2	41	377	1,30420430501302	2,24378528826447	+
WP_002895068.1	MULTISPECIES: peptidoglycan-associated lipoprotein Pal [Enterobacteriaceae]	pal	6	18,9	174	1,29813448588053	2,22095040084138	+
WP_002889381.1	MULTISPECIES: acetyl-CoA carboxylase carboxyl transferase subunit alpha [Klebsiella]	accA	4	35,3	319	1,28511683146159	2,20742747685206	+
WP_004144997.1	MULTISPECIES: F0F1 ATP synthase subunit beta [Klebsiella]	atpB;atpD	6	50,2	460	1,28271420796712	2,20689611280463	+
WP_000729185.1	MULTISPECIES: 50S ribosomal protein L24 [Bacteria]	rplX	3	11,3	104	1,26590347290039	2,19840799177698	+
AIE21202.1	hypothetical protein KPNIH1_02790 [Klebsiella pneumoniae subsp. pneumoniae KPNIH1]		1	38,5	336	1,24973996480306	2,18803441310874	+
AIE20865.1	proline dipeptidase [Klebsiella pneumoniae subsp. pneumoniae KPNIH1]	pepQ	4	50,1	443	1,23647244771321	2,18597580046248	+
WP_002910036.1	MULTISPECIES: fructosamine kinase family protein [Klebsiella]	yniA	2	33,3	290	1,23516432444254	2,16751972397685	+
AIE21546.1	ribosome recycling factor [Klebsiella pneumoniae subsp. pneumoniae KPNIH1]	frr	1	20,6	185	1,2296126683553	2,16450253297422	+
AIE23966.1	dTDP-4-dehydrorhamnose reductase [Klebsiella pneumoniae subsp. pneumoniae KPNIH1]	rmlD	9	32,1	296	1,21847025553386	2,16165168523145	+
WP_002898162.1	MULTISPECIES: 30S ribosomal protein S1 [Klebsiella]	rpsA;rpsA_2	11	61,1	557	1,21178754170736	2,12413075140135	+
AIE21043.1	molecular chaperone GroEL [Klebsiella pneumoniae subsp. pneumoniae KPNIH1]	groEL;groL;groL_1	22	57,1	548	1,18901443481445	2,12344598706896	+
AIE24180.1	multifunctional fatty acid oxidation complex subunit alpha [Klebsiella pneumoniae subsp. pneumoniae KPNIH1]	fadJ	5	77,4	714	1,1822083791097	2,11771079525773	+
WP_004159719.1	MULTISPECIES: thiamine pyrophosphate-binding protein [Klebsiella]	ipdC	17	60	553	1,18163172403971	2,09828516459731	+
AIE22565.1	transcriptional regulator [Klebsiella pneumoniae subsp. pneumoniae KPNIH1]	phoP;phoP_1;phoP_2	3	25,4	223	1,18142604827881	2,09622043763629	+
AIE24346.1	nucleoside diphosphate kinase [Klebsiella pneumoniae subsp. pneumoniae KPNIH1]	ndk	2	15,5	143	1,17601458231608	2,09276252039079	+
AIE23763.1	amino acid dehydrogenase [Klebsiella pneumoniae subsp. pneumoniae KPNIH1]	dadA;soxB_1	9	47,3	432	1,16553052266439	2,0861676839247	+
WP_002916796.1	MULTISPECIES: 2,5-didehydrogluconate reductase DkgA [Klebsiella]	dkgA	12	30,7	275	1,16539319356282	2,08048246107359	+
AIE21728.1	transcription antiterminator NusB [Klebsiella pneumoniae subsp. pneumoniae KPNIH1]	nusB	2	15,8	139	1,16211255391439	2,07627563727985	+
WP_002893003.1	MULTISPECIES: SIS domain-containing protein [Klebsiella]	frlB_2	3	36,7	328	1,1593189239502	2,065816691069	+
WP_002889299.1	MULTISPECIES: 30S ribosomal protein S2 [Klebsiella]	rpsB	10	26,7	241	1,15743700663248	2,0478228668651	+
WP_002916299.1	MULTISPECIES: lysine--tRNA ligase [Klebsiella]	lysS;lysS_1	11	57,5	505	1,15595499674479	2,04304780720309	+
AIE22163.1	succinyl-CoA synthetase subunit alpha [Klebsiella pneumoniae subsp. pneumoniae KPNIH1]	sucD;sucD_1;sucD_2	7	29,8	289	1,13977559407552	2,04133734269959	+
WP_004146997.1	MULTISPECIES: molecular chaperone DnaK [Klebsiella]	dnaK;dnaK_3	12	69,1	638	1,13864008585612	2,02578025294727	+
AIE24248.1	transaldolase [Klebsiella pneumoniae subsp. pneumoniae KPNIH1]	tal;talA	7	35,5	318	1,13556416829427	2,02363865331629	+
WP_002910443.1	MULTISPECIES: redox-regulated ATPase YchF [Klebsiella]	engD;ychF	6	39,6	363	1,1190128326416	2,01682977872833	+
AIE23043.1	transposase [Klebsiella pneumoniae subsp. pneumoniae KPNIH1]	insH_4;tnp	2	37,8	326	1,11879285176595	2,01332191696735	+
AIE22520.1	ribonuclease E [Klebsiella pneumoniae subsp. pneumoniae KPNIH1]	rne	27	119,1	1077	1,11472829182943	2,01276453539699	+
WP_002908860.1	MULTISPECIES: major outer membrane lipoprotein [Bacteria]	lpp	3	8,4	78	1,11410776774089	2,01275443152878	+
WP_002883293.1	MULTISPECIES: transcription termination factor Rho [Bacteria]	rho	7	47	419	1,10973612467448	2,00961759184243	+
WP_004143804.1	MULTISPECIES: S-(hydroxymethyl)glutathione dehydrogenase/class III alcohol dehydrogenase [Klebsiella]	adhC;frmA	2	39,2	372	1,10933303833008	2,00213841531194	+
WP_002901243.1	MULTISPECIES: glyceraldehyde-3-phosphate dehydrogenase [Klebsiella]	gapA	7	35,4	331	1,10328038533529	1,98838252354718	+
AIE25265.1	30S ribosomal protein S17 [Klebsiella pneumoniae subsp. pneumoniae KPNIH1]	rpsQ	2	9,7	84	1,09935124715169	1,97626212158275	+
WP_004142209.1	MULTISPECIES: 2-oxoglutarate dehydrogenase complex dihydrolipoyllysine-residue succinyltransferase [Klebsiella]	sucB	9	44,2	408	1,09821446736654	1,96930633347816	+
AIE20761.1	ATP-dependent protease ATP-binding subunit HslU [Klebsiella pneumoniae subsp. pneumoniae KPNIH1]	hslU	12	49,7	444	1,09618822733561	1,95166927025522	+
AIE24011.1	fructose-bisphosphate aldolase [Klebsiella pneumoniae subsp. pneumoniae KPNIH1]	fbaB	7	37,9	350	1,09402656555176	1,92896545646127	+
AIE21358.1	TorR family transcriptional regulator [Klebsiella pneumoniae subsp. pneumoniae KPNIH1]	arcA;arcA_1;arcA_2	7	27,3	238	1,07928276062012	1,92505953321624	+
WP_002909055.1	MULTISPECIES: phosphoenolpyruvate synthase [Klebsiella]	ppsA	13	87	792	1,0784797668457	1,92181249539204	+
WP_004152222.1	MULTISPECIES: 2-oxoglutarate dehydrogenase E1 component [Klebsiella]	sucA	20	105,1	935	1,07613372802734	1,92095115600366	+
AIE22083.1	alkyl hydroperoxide reductase [Klebsiella pneumoniae subsp. pneumoniae KPNIH1]	ahpC	8	20,8	187	1,06162897745768	1,91616205627758	+
AIE21088.1	exoribonuclease R [Klebsiella pneumoniae subsp. pneumoniae KPNIH1]	rnr	26	91,8	810	1,06152534484863	1,91570470362389	+
WP_004152033.1	MULTISPECIES: cytosol nonspecific dipeptidase [Klebsiella]	pepD	7	52,4	485	1,04026667277018	1,91323612518042	+
WP_002911423.1	MULTISPECIES: bifunctional 4-hydroxy-2-oxoglutarate aldolase/2-dehydro-3-deoxy-phosphogluconate aldolase [Klebsiella]	eda	2	22,2	213	1,03105481465657	1,90929475773761	+
AIE22209.1	kinase inhibitor [Klebsiella pneumoniae subsp. pneumoniae KPNIH1]	ybhB	3	16,9	158	1,03088569641113	1,90504388678686	+
AIE22573.1	isocitrate dehydrogenase [Klebsiella pneumoniae subsp. pneumoniae KPNIH1]	icd;icd_2;icdA	17	45,7	416	1,03027788798014	1,90137019559925	+
AIE21133.1	fructose 1,6-bisphosphatase [Klebsiella pneumoniae subsp. pneumoniae KPNIH1]	fbp	5	36,7	332	1,02050145467122	1,90022848372671	+
WP_002882755.1	MULTISPECIES: ribosome-dependent GTPase TypA [Klebsiella]	bipA;typA	9	67,2	607	1,01906585693359	1,88390795303215	+
AIE22746.1	adenylyltransferase [Klebsiella pneumoniae subsp. pneumoniae KPNIH1]	aadA;aada2;aadA2;aadA2a;aadA2b	5	29,5	263	1,01704788208008	1,87273709143427	+
WP_002884034.1	MULTISPECIES: 50S ribosomal protein L11 [Enterobacteriaceae]	rplK	5	14,9	142	1,01577313741048	1,86168340730205	+
WP_002906030.1	MULTISPECIES: OsmC family protein [Enterobacteriaceae]	osmC	1	15,1	143	1,01553853352864	1,85338029017304	+
WP_002898148.1	MULTISPECIES: formate C-acetyltransferase [Klebsiella]	pflB	13	85,1	760	1,01324462890625	1,85151250644452	+
WP_002886682.1	MULTISPECIES: 50S ribosomal protein L9 [Klebsiella]	rplI	8	15,8	149	1,01255861918132	1,85017988355284	+
WP_002888541.1	MULTISPECIES: division/cell wall cluster transcriptional repressor MraZ [Klebsiella]	mraZ	5	17,3	152	1,01088841756185	1,82919037980666	+
AIE21086.1	adenylosuccinate synthetase [Klebsiella pneumoniae subsp. pneumoniae KPNIH1]	purA	6	47,1	432	1,01017697652181	1,82308750067807	+
AIE24170.1	3-oxoacyl-ACP synthase [Klebsiella pneumoniae subsp. pneumoniae KPNIH1]	fabB	10	42,4	406	1,00581359863281	1,82181772687291	+
AIE23773.1	cell division inhibitor MinD [Klebsiella pneumoniae subsp. pneumoniae KPNIH1]	minD;minD_1;minD_2	9	29,6	270	1,00563812255859	1,80797545329886	+
WP_002918642.1	MULTISPECIES: metalloprotease TldD [Klebsiella]	tldD	1	51,2	481	1,00554021199544	1,80557646800886	+
AIE24349.1	3-mercaptopyruvate sulfurtransferase [Klebsiella pneumoniae subsp. pneumoniae KPNIH1]	sseA	1	31,2	285	1,00546296437581	1,80439050606552	+
AIE25511.1	preprotein translocase subunit SecB [Klebsiella pneumoniae subsp. pneumoniae KPNIH1]	secB	2	17,2	155	1,00445048014323	1,79997916832152	+
AIE25269.1	50S ribosomal protein L22 [Klebsiella pneumoniae subsp. pneumoniae KPNIH1]	rplV	5	12,2	110	1,00431187947591	1,79737649077077	+
WP_004152116.1	MULTISPECIES: heat shock survival AAA family ATPase ClpK [Enterobacterales]	clpB;clpC;clpC_2	28	102,4	931	1,00391705830892	1,78623832357589	+
WP_002895144.1	MULTISPECIES: galactokinase [Klebsiella]	galK	4	41,3	382	1,00375620524089	1,76164016643082	+
WP_004152345.1	MULTISPECIES: class I SAM-dependent DNA methyltransferase [Enterobacterales]	hsdM	5	76,2	675	1,00333404541016	1,75362900027894	+
AIE20874.1	transcription antiterminator NusG [Klebsiella pneumoniae subsp. pneumoniae KPNIH1]	nusG	2	20,5	181	1,00322469075521	1,75344276366333	+
WP_002898206.1	MULTISPECIES: asparagine--tRNA ligase [Klebsiella]	asnS	3	52,5	466	1,00165112813314	1,75172258201619	+
AIE24401.1	methyltransferase [Klebsiella pneumoniae subsp. pneumoniae KPNIH1]	yfiF	10	39,6	361	0,996184031168617	1,7484080859232	+
AIE25257.1	30S ribosomal protein S5 [Klebsiella pneumoniae subsp. pneumoniae KPNIH1]	rpsE	10	17,6	167	0,996012369791668	1,7463951214431	+
AIE25179.1	50S ribosomal protein L13 [Klebsiella pneumoniae subsp. pneumoniae KPNIH1]	rplM	7	16,1	142	0,993878682454429	1,73122594995859	+
WP_004150945.1	translation initiation factor IF-2 [Klebsiella pneumoniae]	infB	10	98,1	896	0,992155075073242	1,72848013292421	+
AIE20944.1	hypothetical protein KPNIH1_01455 [Klebsiella pneumoniae subsp. pneumoniae KPNIH1]	yjbJ	2	8,3	69	0,989467620849609	1,72525843013364	+
AIE22137.1	phosphoglucomutase [Klebsiella pneumoniae subsp. pneumoniae KPNIH1]	pgm;pgm_1	5	58,4	546	0,98927942911784	1,72427695854116	+
AIE23317.1	ethanol-active dehydrogenase/acetaldehyde-active reductase [Klebsiella pneumoniae subsp. pneumoniae KPNIH1]	adhP	11	35,3	336	0,987907409667969	1,71571895422708	+
AIE22661.1	succinylglutamate desuccinylase [Klebsiella pneumoniae subsp. pneumoniae KPNIH1]	astE	2	36,5	321	0,981499354044598	1,71315716254432	+
AIE23593.1	cysteine desulfurase [Klebsiella pneumoniae subsp. pneumoniae KPNIH1]	sufC	3	27,7	248	0,978995005289713	1,70380274431926	+
AIE22382.1	pyruvate formate lyase-activating enzyme 1 [Klebsiella pneumoniae subsp. pneumoniae KPNIH1]	pflA;pflA_1;pflA_2	2	28,3	246	0,977008183797203	1,69567411376263	+
WP_002920113.1	MULTISPECIES: 30S ribosomal protein S7 [Enterobacteriaceae]	rpsG	7	17,6	156	0,974309921264648	1,68924981367092	+
WP_002888700.1	MULTISPECIES: pyruvate dehydrogenase (acetyl-transferring), homodimeric type [Klebsiella]	aceE	33	99,4	887	0,968114852905273	1,68660152256219	+
WP_002895039.1	MULTISPECIES: ADP-forming succinate--CoA ligase subunit beta [Klebsiella]	sucC	12	41,5	388	0,967112223307293	1,67352475285481	+
AIE25259.1	50S ribosomal protein L6 [Klebsiella pneumoniae subsp. pneumoniae KPNIH1]	rplF	10	18,8	177	0,965184529622398	1,67189317052272	+
AIE21348.1	ABC transporter ATP-binding protein [Klebsiella pneumoniae subsp. pneumoniae KPNIH1]	ettA;yjjK	21	62,2	555	0,963148752848308	1,67119360087334	+
WP_002910105.1	MULTISPECIES: UTP--glucose-1-phosphate uridylyltransferase GalU [Klebsiella]	galU;galU_2	7	32,6	300	0,955865224202476	1,6591127679037	+
WP_002914082.1	MULTISPECIES: ATP-dependent RNA helicase SrmB [Klebsiella]	srmB	12	49,7	443	0,951261520385742	1,65821737895608	+
WP_002885145.1	MULTISPECIES: acetate--CoA ligase [Klebsiella]	acs;acsA	14	72	652	0,951038996378578	1,64388225157521	+
AIE21058.1	elongation factor P [Klebsiella pneumoniae subsp. pneumoniae KPNIH1]	efp	1	20,6	188	0,948328018188477	1,63975015877258	+
AIE20896.1	DNA-binding protein [Klebsiella pneumoniae subsp. pneumoniae KPNIH1]	hupA	3	9,5	90	0,946093877156574	1,63530326699105	+
AIE25144.1	50S ribosomal protein L27 [Klebsiella pneumoniae subsp. pneumoniae KPNIH1]	rpmA	3	9,1	85	0,944968541463215	1,63447286112435	+
WP_002882753.1	MULTISPECIES: glutamate--ammonia ligase [Klebsiella]	glnA	1	51,8	469	0,942733128865559	1,6305096952815	+
WP_002884036.1	MULTISPECIES: 50S ribosomal protein L1 [Enterobacteriaceae]	rplA	12	24,7	234	0,939916610717773	1,62648152623186	+
WP_001207203.1	MULTISPECIES: 50S ribosomal protein L10 [Bacteria]	rplJ	6	17,8	165	0,939062118530273	1,62286980377353	+
AIE25275.1	30S ribosomal protein S10 [Klebsiella pneumoniae subsp. pneumoniae KPNIH1]	nusE;rpS10;rpsJ;rpsJ_2;rpsJ_38	5	11,8	103	0,937534968058269	1,62175871415939	+
AIE22126.1	glucosamine-6-phosphate deaminase [Klebsiella pneumoniae subsp. pneumoniae KPNIH1]	nagB;nagB_1	3	29,7	266	0,935902913411457	1,61417145135935	+
AIE21192.1	inosose dehydratase [Klebsiella pneumoniae subsp. pneumoniae KPNIH1]	iolE	6	33,3	299	0,928174336751304	1,61195488117814	+
AIE25203.1	acetyl-CoA carboxylase [Klebsiella pneumoniae subsp. pneumoniae KPNIH1]	accB	6	16,5	155	0,928113301595051	1,61185017011097	+
WP_002913162.1	MULTISPECIES: NADH-quinone oxidoreductase subunit C/D [Klebsiella]	nuoC;nuoCD	9	69,1	602	0,927086512247723	1,61048258105564	+
WP_004151336.1	MULTISPECIES: endopeptidase La [Klebsiella]	lon;lon_1;lon_2	19	87,4	784	0,924786249796547	1,61038016076718	+
AIE20872.1	elongation factor Tu [Klebsiella pneumoniae subsp. pneumoniae KPNIH1]	ef-tu;tuf;tuf_1;tuf1_1;tuf1_2;tufA;tufB	19	43,2	394	0,914241790771484	1,60433890378968	+
AIE25262.1	50S ribosomal protein L5 [Klebsiella pneumoniae subsp. pneumoniae KPNIH1]	rplE	11	20,3	179	0,910654067993164	1,59868383188214	+
AIE25282.1	30S ribosomal protein S12 [Klebsiella pneumoniae subsp. pneumoniae KPNIH1]	rpsL	5	13,7	124	0,909037907918297	1,59323193144982	+
AIE25536.1	50S ribosomal protein L28 [Klebsiella pneumoniae subsp. pneumoniae KPNIH1]	rpmB	3	9	78	0,900881449381512	1,59038403116936	+
WP_002916508.1	MULTISPECIES: phosphoglycerate kinase [Klebsiella]	pgk	2	41,1	387	0,89797306060791	1,5882083670293	+
WP_004151551.1	MULTISPECIES: F0F1 ATP synthase subunit alpha [Klebsiella]	atpA	17	55,2	513	0,897473017374672	1,58404899373254	+
WP_002913016.1	MULTISPECIES: class 1a ribonucleoside-diphosphate reductase subunit alpha [Klebsiella]	nrdA	11	85,6	761	0,892283757527672	1,57928250828413	+
AIE25271.1	50S ribosomal protein L2 [Klebsiella pneumoniae subsp. pneumoniae KPNIH1]	rplB	14	29,8	273	0,89194615681966	1,57324851718771	+
AIE21539.1	hypothetical protein KPNIH1_04550 [Klebsiella pneumoniae subsp. pneumoniae KPNIH1]		6	15,1	128	0,891180674235024	1,56973685835926	+
WP_004189469.1	MULTISPECIES: translation initiation factor IF-3 [Klebsiella]	infC	4	20,5	180	0,890858332316082	1,5680954923006	+
WP_002919259.1	MULTISPECIES: 30S ribosomal protein S13 [Klebsiella]	rpsM	7	13,2	118	0,881100336710613	1,56767533198901	+
WP_002921789.1	MULTISPECIES: ABC transporter substrate-binding protein [Klebsiella]	dppA;dppA_1;dppA_3	5	60,1	535	0,879015604654949	1,55985862453637	+
WP_002902877.1	MULTISPECIES: phenylacetate--CoA ligase [Klebsiella]	paaK	2	49	438	0,869573911031088	1,55639538625406	+
WP_002914769.1	MULTISPECIES: recombinase RecA [Klebsiella]	recA	7	37,9	352	0,869090398152668	1,54387633750339	+
WP_002919766.1	MULTISPECIES: 30S ribosomal protein S3 [Bacteria]	rpsC	8	25,8	232	0,866425196329754	1,54325299721531	+
WP_004151361.1	pyruvate dehydrogenase complex dihydrolipoyllysine-residue acetyltransferase [Klebsiella pneumoniae]	aceF	17	65,9	632	0,866349538167317	1,53429235516165	+
AIE25264.1	50S ribosomal protein L14 [Klebsiella pneumoniae subsp. pneumoniae KPNIH1]	rplM;rplN	5	13,5	123	0,86133639017741	1,5302951751908	+
AIE25260.1	30S ribosomal protein S8 [Klebsiella pneumoniae subsp. pneumoniae KPNIH1]	rpsH	8	14,1	130	0,855939229329426	1,52911552775014	+
AIE25274.1	50S ribosomal protein L3 [Klebsiella pneumoniae subsp. pneumoniae KPNIH1]	rplC	9	22,2	209	0,853150685628254	1,522377515487	+
WP_004151904.1	enoyl-ACP reductase FabI [Klebsiella pneumoniae]		8	27,9	262	0,853096008300781	1,51857952020514	+
WP_004152486.1	glucose-1-phosphate thymidylyltransferase RfbA [Klebsiella pneumoniae]	rmlA	6	32,1	289	0,848490397135414	1,51751471228783	+
AIE23286.1	peroxidase [Klebsiella pneumoniae subsp. pneumoniae KPNIH1]	katG	3	78,9	725	0,845319747924805	1,51364959396686	+
WP_000242758.1	MULTISPECIES: cAMP-activated global transcriptional regulator CRP [Enterobacterales]	cap;crp;crp_1;vfr	11	23,6	210	0,845208485921223	1,49806214752629	+
WP_002896406.1	MULTISPECIES: ubiquinone-dependent pyruvate dehydrogenase [Klebsiella]	poxB	10	62	572	0,844914118448894	1,47243841205977	+
WP_000617546.1	MULTISPECIES: 50S ribosomal protein L23 [Bacteria]	rplW;rplW_40	1	11,2	100	0,839486440022785	1,47168520049517	+
AIE22158.1	succinate dehydrogenase [Klebsiella pneumoniae subsp. pneumoniae KPNIH1]	sdhA	8	64,4	588	0,837594985961914	1,46358565797987	+
WP_002901234.1	MULTISPECIES: protein kinase YeaG [Klebsiella]	yeaG	22	74,3	644	0,833330790201821	1,4520686742304	+
WP_002884142.1	MULTISPECIES: 50S ribosomal protein L7/L12 [Bacteria]	rplL	2	12,3	121	0,830522537231445	1,44372805199	+
AIE25255.1	50S ribosomal protein L15 [Klebsiella pneumoniae subsp. pneumoniae KPNIH1]	rl15;rplO	7	15,1	144	0,828699111938477	1,43947116920915	+
AIE25273.1	50S ribosomal protein L4 [Klebsiella pneumoniae subsp. pneumoniae KPNIH1]	rplD	5	22,1	201	0,817341486612957	1,43840294037265	+
WP_002919667.1	MULTISPECIES: 30S ribosomal protein S14 [Bacteria]	rpsN	1	11,6	101	0,803735097249348	1,43685938095452	+
WP_001138115.1	MULTISPECIES: 30S ribosomal protein S19 [Bacteria]	rpsS;rpsS_28	3	10,4	92	0,800384521484375	1,42672779948471	+
WP_000228469.1	MULTISPECIES: leucine-responsive transcriptional regulator Lrp [Enterobacteriaceae]	lrp;lrp_1;lrp_2;lrp_3;lrp_4;lrp_5	4	18,8	164	0,796780904134113	1,42529216236723	+
WP_002919759.1	MULTISPECIES: 50S ribosomal protein L16 [Bacteria]	rplP	3	15,2	136	0,794464111328125	1,42520282055571	+
AIE21341.1	phosphopentomutase [Klebsiella pneumoniae subsp. pneumoniae KPNIH1]	deoB	10	44,2	407	0,794357299804688	1,41935101162373	+
AIE25251.1	30S ribosomal protein S4 [Klebsiella pneumoniae subsp. pneumoniae KPNIH1]	rpsD	10	23,5	206	0,787843068440754	1,41654658786413	+
WP_002918379.1	MULTISPECIES: 50S ribosomal protein L21 [Bacteria]	rplU	6	11,6	103	0,783462524414063	1,40396548871022	+
AIE25252.1	30S ribosomal protein S11 [Klebsiella pneumoniae subsp. pneumoniae KPNIH1]	rpsK	5	13,9	129	0,783237457275391	1,40328884515375	+
WP_004146678.1	MULTISPECIES: plasmid segregation protein ParM [Klebsiella]	parM;parM_2	6	35,2	318	0,781722386678062	1,36903860110486	+
AIE25178.1	30S ribosomal protein S9 [Klebsiella pneumoniae subsp. pneumoniae KPNIH1]	rpsI	7	14,8	130	0,777706782023113	1,36532134886377	+
AIE23307.1	oxidoreductase [Klebsiella pneumoniae subsp. pneumoniae KPNIH1]	yghA	2	32,4	304	0,763093948364258	1,36444047413997	+
AIE22712.1	aconitate hydratase [Klebsiella pneumoniae subsp. pneumoniae KPNIH1]	acnA	37	97,5	890	0,74394416809082	1,36407390582247	+
WP_004222662.1	MULTISPECIES: leu operon leader peptide [Gammaproteobacteria]	leuL	1	3,2	28	0,733625411987305	1,36111738383461	+
AIE25124.1	30S ribosomal protein S15 [Klebsiella pneumoniae subsp. pneumoniae KPNIH1]	rpsO	2	10,2	89	0,729977925618488	1,36016779665475	+
WP_002919206.1	MULTISPECIES: 50S ribosomal protein L17 [Bacteria]	rplQ	6	14,4	128	0,72447903951009	1,35021502578999	+
AIE25777.1	heat-shock protein Hsp20 (plasmid) [Klebsiella pneumoniae subsp. pneumoniae KPNIH1]	hsp10;hsp20;hspA	10	21,5	189	0,721589406331379	1,34353695009509	+
WP_000124850.1	MULTISPECIES: 50S ribosomal protein L20 [Bacteria]	ppa;rpl20;rplT;rpLT	6	13,5	118	0,719025293986004	1,33242375306981	+
WP_000358960.1	MULTISPECIES: 50S ribosomal protein L18 [Bacteria]	rplR	4	12,8	117	0,70482571919759	1,32424766381968	+
WP_002891359.1	MULTISPECIES: aldo/keto reductase [Klebsiella]	iolS_1	10	36,2	324	0,70024299621582	1,31758394954276	+
AIE25422.1	glutathione S-transferase [Klebsiella pneumoniae subsp. pneumoniae KPNIH1]		1	24,7	214	0,681575139363607	1,31476734788723	+
AIE23823.1	pyruvate kinase [Klebsiella pneumoniae subsp. pneumoniae KPNIH1]	pyk;pykA	10	51,4	480	0,645804723103844	1,31329200785202	+
AIE23787.1	PTS mannose transporter subunit IIAB [Klebsiella pneumoniae subsp. pneumoniae KPNIH1]	manX;manX_1;manX_2	1	34,9	323	0,572376251220703	1,30810261000771	+
WP_002915033.1	MULTISPECIES: manganese/iron ABC transporter ATP-binding protein [Klebsiella]	afeB;fhuC_1	4	29,8	273	0,556459744771322	1,30519521855515	+
WP_000135199.1	MULTISPECIES: 30S ribosomal protein S18 [Bacteria]	rplU;rpsR	3	9	75	0,440686543782551	1,30517780026301	+
WP_002920777.1	MULTISPECIES: gluconate operon transcriptional repressor GntR [Klebsiella]	gntR;gntR_1;gntR_2;gntR_3	1	36,6	331	0,319991429646809	1,30514055418307	+
