## Extended Dataset 2 for "Activity-Based Protein Profiling Identifies *Klebsiella pneumoniae* Serine Hydrolases with Potential Roles in Host-Pathogen Interactions"

### Sheet: BLASTp results
	DegP				YchK				YbfF				CatD				PldB				DegQ				YqiA				YcfP				bioH				YjfP
	KPNIH1_04540	QueryCover	e-value	Per. Identity	KPNIH1_15760	QueryCover	e-value	Per. Identity	KPNIH1_07725	QueryCover	e-value	Per. Identity	KPNIH1_12245	QueryCover	e-value	Per. Identity	KPNIH1_00895	QueryCover	e-value	Per. Identity	KPNIH1_23755	QueryCover	e-value	Per. Identity	KPNIH1_22780	QueryCover	e-value	Per. Identity	KPNIH1_09915	QueryCover	e-value	Per. Identity	KPNIH1_24570	QueryCover	e-value	Per. Identity	KPNIH1_02230	QueryCover	e-value	Per. Identity
Bifidobacterium adolescentis ATCC 15703	WP_011742607	0.58	4e-53	43.49%													WP_011742599.1	0.82	1e-13	25.61%	WP_011742607.1	0.61	1e-55	42.52%													WP_011742596.1	0.55	0.0003	28.36%
Bifidobacterium longum NCC2705	WP_011068543.1	0.56	5e-55	42.36%					WP_007055490.1	0.92	3e-09	26.59%	WP_007051340.1	0.94	5e-09	24.25%					WP_011068543.1	0.6	1e-56	43.55%													WP_011068565.1	0.55	0.009	27.41%
Collinsella aerofaciens ATCC 25986	WP_006234732.1	0.56	7e-57	43.42%	WP_006234697.1	0.53	5e-11	29.34%													WP_006234732.1	0.57	8e-50	42.01%													WP_006236158.1	0.74	0.042	24.77%
Bacteroides caccae ATCC 43185	WP_005678199.1	0.89	3e-75	37.17%	WP_005675736.1	0.93	2e-42	30.96%													WP_005678199.1	0.86	2e-81	39.43%
Bacteroides fragilis ATCC 25285	WP_005788554.1	0.89	4e-71	35.54%	WP_005788931.1	0.59	2e-28	29.52%													WP_005788554.1	0.86	6e-75	36.24%													WP_010993734.1	0.49	0.003	25.64%
Bacteroides ovatus ATCC 8483	WP_004296667.1	0.89	4e-74	37.31%	WP_004297378.1	0.6	6e-30	31.13%													WP_004296667.1	0.86	2e-80	39.19%									WP_004296987.1	0.4	0.0004	22.02%	WP_004298042.1	0.53	0.002	24.41%
Parabacteroides distasonis ATCC 8503	WP_005862015.1	0.72	4e-70	40.50%	WP_011967204.1	0.53	1e-22	31.25%													WP_005862015.1	0.76	2e-69	39.67%
Prevotella copri DSM 18205	WP_040553047.1	0.73	6e-69	39.19%	WP_050758659.1	0.52	1e-21	32.63%													WP_040553047.1	0.95	7e-72	35.53%													WP_040553047.1	0.19	0.005	41.30%
Clostridium sporogenes ATCC 15579	WP_003488218.1	0.6	1e-58	42.52%																	WP_003488218.1	0.71	6e-57	38.34%
Enterococcus faecalis V583	AAO82710.1	0.76	3e-47	33.77%					WP_002358908.1	0.36	5e-07	26.60%									AAO82710.1	0.7	2e-41	33.33%									WP_002358908.1	0.45	0.0003	23.58%	WP_011109565.1	0.98	1e-36	32.26%
Enterococcus faecium ATCC BAA-472	AFK57873.1	0.45	6e-42	42.68%																	AFK57873.1	0.47	6e-36	40.00%									WP_002289461.1	0.43	1e-07	29.27%	WP_002289259.1	0.94	8e-32	30.51%
Lactobacillus ruminis ATCC 25644	WP_003697683.1	0.57	3e-38	36.00%													EFZ34801.1	0.68	1e-23	27.71%	WP_003697683.1	0.7	5e-41	36.57%													WP_003698387.1	0.99	5e-28	28.51%
Ruminococcus gnavus ATCC 29149	WP_004844482.1	0.55	9e-46	38.06%																	WP_009243941.1	0.65	3e-45	34.89%
Fusobacterium nucleatum subsp. nucleatum ATCC 23726					WP_005904212.1	0.98	2e-23	23.55%
Edwardsiella tarda ATCC 23685	WP_005289490.1	1	0	77.78%					WP_035595153.1	0.98	2e-95	52.76%	WP_005293620.1	0.96	1e-22	29.07%	WP_005290670.1	0.72	1e-90	58.33%	WP_005281724.1	0.98	0	62.00%	EFE24848.1	0.99	6e-116	78.42%	WP_035594481.1	0.72	3e-67	69.47%	WP_005290526.1	0.73	1e-82	64.02%	WP_005281220.1	1	4e-72	47.39%
Enterobacter cancerogenus ATCC 35316	WP_006173627.1	1	0	91.86%	WP_006175848.1	0.99	1e-175	76.59%	WP_006177172.1	0.99	2e-166	85.55%	WP_006177897.1	0.92	7e-11	25.82%	WP_006179259.1	1	0	84.85%	WP_006178828.1	1	0	81.98%	WP_006178565.1	1	2e-116	83.77%	WP_006174705.1	1	5e-128	90.00%	WP_006177897.1	1	6e-144	73.54%	WP_006178985.1	1	3e-114	67.08%
Escherichia coli K12 MG1655	WP_000753946.1	1	0	90.15%	HBP1325235.1	1	0.0	81.06%	HBP1330325.1	0.98	2e-164	85.43%	HBP1558523.1	0.9	2e-09	24.69%	WP_000487654.1	1	0	79.70%	WP_000105733.1	0.99	6e-122	83.16%	WP_000105733.1	0.99	6e-122	83.16%	WP_000587933.1	1	3e-128	91.11%	HBP1284551.1	0.99	2e-149	76.95%	HBP1324492.1	1	1e-96	57.03%
Klebsiella pneumoniae subsp. pneumoniae KPNIH1	WP_002889286.1	1	0	100.00%	WP_002910108.1	1	0	100.00%	WP_004152229.1	1	0	100.00%	WP_004151556.1	1	0	100.00%	WP_002883412.1	1	0	100.00%	WP_002918566.1	1	0	100.00%	WP_002916845.1	1	8e-144	100.00%	WP_002900775.1	1	6e-138	100.00%	WP_002920511.1	1	0	100.00%	WP_004152017.1	1	5e-180	100.00%
Akkermansia muciniphila ATCC BAA-835	ACD04643.1	0.73	9e-58	35.75%																	ACD04643.1	0.88	1e-52	30.98%
Homo sapiens	3NZI_A	0.49	1e-45	43.03%	BAG57380.1	0.58	1e-22	33.88%	NP_683711.2	0.91	3e-40	35.63%					3HJU_A	0.76	2e-05	25.19%	NP_444272.1	0.65	3e-45	37.58%									NP_001378938.1	0.4	3e-06	30.17%
